# VirION2: a short- and long-read sequencing and informatics workflow to study the genomic diversity of viruses in nature

**DOI:** 10.1101/2020.10.28.359364

**Authors:** Olivier Zablocki, Michelle Michelsen, Marie Burris, Natalie Solonenko, Joanna Warwick-Dugdale, Romik Ghosh, Jennifer Pett-Ridge, Matthew B. Sullivan, Ben Temperton

**Author notes:** Corresponding Author: Ben Temperton.

## Abstract

Microbes play fundamental roles in shaping natural ecosystem properties and functions, but do so under constraints imposed by their viral predators. However, studying viruses in nature can be challenging due to low biomass and the lack of universal gene markers. Though metagenomic short-read sequencing has greatly improved our virus ecology toolkit— and revealed many critical ecosystem roles for viruses — microdiverse populations and fine-scale genomic traits are missed. Some of these microdiverse populations are abundant and the missed regions may be of interest for identifying selection pressures that underpin evolutionary constraints associated with hosts and environments. Though long-read sequencing promises complete virus genomes on single reads, it currently suffers from high DNA requirements and sequencing errors that limit accurate gene prediction. Here we introduce VirION2, an integrated short- and long-read metagenomic wet-lab and informatics pipeline that updates our previous method (VirION) to further enhance the utility of long-read viral metagenomics. Using a viral mock community, we first optimized laboratory protocols (polymerase choice, DNA shearing size, PCR cycling) to enable 76% longer reads (now median length of 6,965 bp) from 100-fold less input DNA (now 1 nanogram). Using a virome from a natural seawater sample, we compared viromes generated with VirION2 against other library preparation options (unamplified, original VirION, and short-read), and optimized downstream informatics for improved long-read error correction and assembly. VirION2 assemblies combined with short-read based data (‘enhanced’viromes), provided significant improvements over VirION libraries in the recovery of longer and more complete viral genomes, and our optimized error-correction strategy using long- and short-read data achieved 99.97% accuracy. In the seawater virome, VirION2 assemblies captured 5,161 viral populations (including all of the virus populations observed in the other assemblies), 30% of which were uniquely assembled through inclusion of long-reads, and 22% of the top 10% most abundant virus populations derived from assembly of long-reads. Viral populations unique to VirION2 assemblies had significantly higher microdiversity, which may explain why short-read virome approaches failed to capture them. These findings suggest the VirION2 sample prep and workflow (updated at protocols.io) can help researchers better investigate the virosphere, even from challenging low-biomass samples. Our new protocols are available to the research community on protocols.io as a ‘living document’ to facilitate dissemination of updates to keep pace with the rapid evolution of long read sequencing technology. Taken together, the addition of long-reads uniquely enabled the recovery of 22% of the most abundant viruses—that would have been missed in short-read only assemblies.
