## Supplementary Table 5 for "VirION2: a short- and long-read sequencing and informatics workflow to study the genomic diversity of viruses in nature"

### Sheet: mock-olc-no-correction
contig	source	pi	num_snps	contig_len	theta	snps_present
utg000001l	mock.OLC.raw.mapping	0	1	128136	2.66449e-06	TRUE
utg000002l	mock.OLC.raw.mapping	0	2	52231	1.30734e-05	TRUE
utg000005l	mock.OLC.raw.mapping	1.49076e-05	2	26832	2.54485e-05	TRUE
utg000007l	mock.OLC.raw.mapping	0	3	19815	5.35179e-05	TRUE
utg000008l	mock.OLC.raw.mapping	0	2	28828	2.36865e-05	TRUE
utg000011l	mock.OLC.raw.mapping	0	2	20066	3.40294e-05	TRUE
utg000017l	mock.OLC.raw.mapping	9.92795e-05	18	44767	0.00014213	TRUE
utg000020l	mock.OLC.raw.mapping	9.9783e-06	3	40087	2.55507e-05	TRUE
utg000029l	mock.OLC.raw.mapping	0	1	31111	1.09742e-05	TRUE
utg000038l	mock.OLC.raw.mapping	1.99893e-05	6	64479	3.17701e-05	TRUE
utg000041l	mock.OLC.raw.mapping	0	3	38987	2.62716e-05	TRUE
utg000045l	mock.OLC.raw.mapping	0	1	30953	1.10302e-05	TRUE
utg000004l	mock.OLC.raw.mapping	0	0	29767	0	FALSE
utg000006l	mock.OLC.raw.mapping	0	0	25471	0	FALSE
utg000010l	mock.OLC.raw.mapping	0	0	15138	0	FALSE
utg000012l	mock.OLC.raw.mapping	0	0	17198	0	FALSE
utg000013l	mock.OLC.raw.mapping	0	0	14880	0	FALSE
utg000014l	mock.OLC.raw.mapping	0	0	24005	0	FALSE
utg000015l	mock.OLC.raw.mapping	0	0	64138	0	FALSE
utg000016l	mock.OLC.raw.mapping	0	0	31249	0	FALSE
utg000018l	mock.OLC.raw.mapping	0	0	37242	0	FALSE
utg000019l	mock.OLC.raw.mapping	0	0	46624	0	FALSE
utg000021l	mock.OLC.raw.mapping	0	0	23667	0	FALSE
utg000022l	mock.OLC.raw.mapping	0	0	30643	0	FALSE
utg000023l	mock.OLC.raw.mapping	0	0	32851	0	FALSE
utg000024l	mock.OLC.raw.mapping	0	0	22723	0	FALSE
utg000028l	mock.OLC.raw.mapping	0	0	17618	0	FALSE
utg000031l	mock.OLC.raw.mapping	0	0	32151	0	FALSE
utg000032l	mock.OLC.raw.mapping	0	0	25472	0	FALSE
utg000033l	mock.OLC.raw.mapping	0	0	17159	0	FALSE
utg000036l	mock.OLC.raw.mapping	0	0	14007	0	FALSE
utg000037l	mock.OLC.raw.mapping	0	0	22534	0	FALSE
utg000039c	mock.OLC.raw.mapping	0	0	18928	0	FALSE
utg000040l	mock.OLC.raw.mapping	0	0	17192	0	FALSE
utg000043l	mock.OLC.raw.mapping	0	0	12650	0	FALSE
utg000047l	mock.OLC.raw.mapping	0	0	22452	0	FALSE

### Sheet: mock-olc-racon
contig	source	pi	num_snps	contig_len	theta	snps_present
utg000032l	mock.OLC.racon.mapping	5.42975e-05	3	22919	4.46901e-05	TRUE
utg000001l	mock.OLC.racon.mapping	0	0	125497	0	FALSE
utg000002l	mock.OLC.racon.mapping	0	0	28265	0	FALSE
utg000003l	mock.OLC.racon.mapping	0	0	30213	0	FALSE
utg000004l	mock.OLC.racon.mapping	0	0	29278	0	FALSE
utg000005l	mock.OLC.racon.mapping	0	0	20093	0	FALSE
utg000006l	mock.OLC.racon.mapping	0	0	27127	0	FALSE
utg000009l	mock.OLC.racon.mapping	0	0	26546	0	FALSE
utg000014l	mock.OLC.racon.mapping	0	0	17491	0	FALSE
utg000015l	mock.OLC.racon.mapping	0	0	47288	0	FALSE
utg000016l	mock.OLC.racon.mapping	0	0	25987	0	FALSE
utg000017l	mock.OLC.racon.mapping	0	0	44626	0	FALSE
utg000018l	mock.OLC.racon.mapping	0	0	32063	0	FALSE
utg000019l	mock.OLC.racon.mapping	0	0	40138	0	FALSE
utg000020l	mock.OLC.racon.mapping	0	0	39998	0	FALSE
utg000022l	mock.OLC.racon.mapping	0	0	30952	0	FALSE
utg000025l	mock.OLC.racon.mapping	0	0	30600	0	FALSE
utg000027l	mock.OLC.racon.mapping	0	0	18320	0	FALSE
utg000030l	mock.OLC.racon.mapping	0	0	31755	0	FALSE
utg000031l	mock.OLC.racon.mapping	0	0	37998	0	FALSE
utg000033l	mock.OLC.racon.mapping	0	0	14350	0	FALSE
utg000037l	mock.OLC.racon.mapping	0	0	20198	0	FALSE
utg000038l	mock.OLC.racon.mapping	0	0	64650	0	FALSE
utg000039c	mock.OLC.racon.mapping	0	0	15303	0	FALSE
utg000041l	mock.OLC.racon.mapping	0	0	29123	0	FALSE
utg000046l	mock.OLC.racon.mapping	0	0	19056	0	FALSE
utg000047l	mock.OLC.racon.mapping	0	0	26095	0	FALSE

### Sheet: mock-olc-pilon
contig	source	pi	num_snps	contig_len	theta	snps_present
utg000032l_pilon	mock.OLC.pilon.mapping	5.42857e-05	3	22924	4.46803e-05	TRUE
utg000001l_pilon	mock.OLC.pilon.mapping	0	0	125518	0	FALSE
utg000002l_pilon	mock.OLC.pilon.mapping	0	0	27975	0	FALSE
utg000003l_pilon	mock.OLC.pilon.mapping	0	0	30226	0	FALSE
utg000004l_pilon	mock.OLC.pilon.mapping	0	0	29112	0	FALSE
utg000005l_pilon	mock.OLC.pilon.mapping	0	0	20094	0	FALSE
utg000006l_pilon	mock.OLC.pilon.mapping	0	0	27139	0	FALSE
utg000009l_pilon	mock.OLC.pilon.mapping	0	0	26556	0	FALSE
utg000014l_pilon	mock.OLC.pilon.mapping	0	0	17498	0	FALSE
utg000015l_pilon	mock.OLC.pilon.mapping	0	0	47307	0	FALSE
utg000016l_pilon	mock.OLC.pilon.mapping	0	0	26045	0	FALSE
utg000017l_pilon	mock.OLC.pilon.mapping	0	0	44669	0	FALSE
utg000018l_pilon	mock.OLC.pilon.mapping	0	0	32094	0	FALSE
utg000019l_pilon	mock.OLC.pilon.mapping	0	0	40147	0	FALSE
utg000020l_pilon	mock.OLC.pilon.mapping	0	0	40002	0	FALSE
utg000022l_pilon	mock.OLC.pilon.mapping	0	0	30956	0	FALSE
utg000025l_pilon	mock.OLC.pilon.mapping	0	0	30605	0	FALSE
utg000027l_pilon	mock.OLC.pilon.mapping	0	0	18359	0	FALSE
utg000030l_pilon	mock.OLC.pilon.mapping	0	0	31760	0	FALSE
utg000031l_pilon	mock.OLC.pilon.mapping	0	0	38011	0	FALSE
utg000033l_pilon	mock.OLC.pilon.mapping	0	0	14355	0	FALSE
utg000037l_pilon	mock.OLC.pilon.mapping	0	0	20259	0	FALSE
utg000038l_pilon	mock.OLC.pilon.mapping	0	0	64698	0	FALSE
utg000039c_pilon	mock.OLC.pilon.mapping	0	0	15318	0	FALSE
utg000041l_pilon	mock.OLC.pilon.mapping	0	0	29072	0	FALSE
utg000046l_pilon	mock.OLC.pilon.mapping	0	0	19061	0	FALSE
utg000047l_pilon	mock.OLC.pilon.mapping	0	0	26102	0	FALSE
